## Supplementary material for "PQBP1 couples HIV-1 capsid recognition to cGAS recruitment through conformational remodeling": Data S2. DSSO cross-linking mass spectrometry data for PQBP1.

### Sheet: Sheet1
Data S2. DSSO cross-linking mass spectrometry data for PQBP1. Identified DSSO cross-linked residue pairs with associated identifiers for each cross-link.
Protein1	Protein2	PepSeq1	PepSeq2	PepPos1	PepPos2	ProteinSite1	ProteinSite2	Crosslinker	Score
O60828	O60828;O60828	-.Mn15Pn15Ln15Pn15Vn15An15Ln15Qn15Tn15Rn15.Ln15	K.Sdsso_hydDRGHDKSDR.[SD]	1	131;110	1	137;116	DSSO	13.148
O60828;O60828	O60828	K.SDRGdsso_hyd5HDKSDR.[SD]	-.Mn15Pn15Ln15Pn15Vn15An15Ln15Qn15Tn15Rn15.Ln15	131;110	1	137;116	1	DSSO	13.155
O60828	O60828;O60828	-.Mn15Pn15Ln15Pn15Vn15An15Ln15Qn15Tn15Rn15.Ln15	K.SDRGHDdsso_ami5KSDR.[SD]	1	131;110	1	137;116	DSSO	11.947
O60828;O60828	O60828	K.SDRGdsso_ami5HDKSDR.[SD]	-.Mn15Pn15Ln15Pn15Vn15An15Ln15Qn15Tn15Rn15.Ln15	131;110	1	137;116	1	DSSO	13.919
O60828	O60828;O60828	-.Mn15Pn15Ln15Pn15Vn15An15Ln15Qn15Tn15Rn15.Ln15	K.SDRGHDdsso_hyd5KSDR.[SD]	1	131;110	1	137;116	DSSO	13.569
O60828	O60828;O60828	-.Mn15Pn15Ln15Pn15Vn15An15Ln15Qn15Tn15Rn15.Ln15	K.Sdsso_hyd5DRGHDKSDR.[SD]	1	131;110	1	137;116	DSSO	14.196
O60828	O60828;O60828	-.Mn15Pn15Ln15Pn15Vn15An15Ln15Qn15Tn15Rn15.Ln15	K.SDdsso_hyd5RGHDKSDR.[SD]	1	131;110	1	137;116	DSSO	14.066
O60828	O60828	-.Mn15Pn15Ln15Pn15Vn15An15Ln15Qn15Tn15Rn15.Ln15	K.LDRSdsso_hyd5HDKSDR.G	1	103	1	109	DSSO	12.233
O60828;O60828	O60828	K.SDdsso_ami5RGHDKSDR.[SD]	-.Mn15Pn15Ln15Pn15Vn15An15Ln15Qn15Tn15Rn15.Ln15	131;110	1	137;116	1	DSSO	16.003
O60828	O60828	K.LDRSHdsso_hyd5DKSDR.G	-.Mn15Pn15Ln15Pn15Vn15An15Ln15Qn15Tn15Rn15.Ln15	103	1	109	1	DSSO	18.373
O60828;O60828	O60828	K.SDRGHdsso_hyd5DKSDR.[SD]	-.Mn15Pn15Ln15Pn15Vn15An15Ln15Qn15Tn15Rn15.Ln15	131;110	1	137;116	1	DSSO	17.356
O60828	O60828	-.Mn15Pn15Ln15Pn15Vn15An15Ln15Qn15Tn15Rn15.Ln15	K.LDRSHDdsso_hyd5KSDR.G	1	103	1	109	DSSO	12.157
O60828	O60828	-.Mn15Pn15Ln15Pn15Vn15An15Ln15Qn15Tn15Rn15.Ln15	Rn15.Sn15Hn15En15Kn15Ln15Dn15Rn15Gn15Hn15Dn15Kn15.Sn15	1	120	1	123	DSSO	15.608
O60828	O60828	Kn15.Sn15Dn15Rn15Sn15Hn15En15Kn15Ln15Dn15Rn15.Gn15	-.Mdsso_ami5PLPVALQTR.L	117	1	123	1	DSSO	14.689
O60828;O60828	O60828	K.SDRGHdsso_ami5DKSDR.[SD]	-.Mn15Pn15Ln15Pn15Vn15An15Ln15Qn15Tn15Rn15.Ln15	131;110	1	137;116	1	DSSO	14.456
O60828	O60828	Kn15.Sn15Dn15Rn15Sn15Hn15En15Kn15Ln15Dn15Rn15.Gn15	-.MPdsso_ami5LPVALQTR.L	117	1	123	1	DSSO	12.814
O60828	O60828	-.Mn15Pn15Ln15Pn15Vn15An15Ln15Qn15Tn15Rn15.Ln15	K.SDRSHEdsso_hyd5KLDR.G	1	117	1	123	DSSO	12.798
